# Targeted sequencing and iterative assembly of near-complete genomes

**DOI:** 10.1101/2025.03.31.646505

**Authors:** Hasindu Gamaarachchi, Igor Stevanovski, Jillian M. Hammond, Andre L. M. Reis, Melissa Rapadas, Kavindu Jayasooriya, Tonia Russell, Dennis Yeow, Yvonne Hort, Chirag Patel, Andrew J. Mallett, Elaine Stackpoole, Lauren Roman, Luke W. Silver, Carolyn J. Hogg, Louise M. Streeting, Ozren Bogdanovic, Renata Coelho Rodrigues Noronha, Luís Adriano Santos do Nascimento, Adauto Lima Cardoso, Arthur Georges, Haoyu Cheng, Hardip R. Patel, Kishore Raj Kumar, Amali C. Mallawaarachchi, Ira W. Deveson

## Abstract

Advances in long-read sequencing (LRS) and assembly algorithms have made it possible to create highly complete genome assemblies for humans, animals and plants. However, ongoing development is needed to improve accessibility, affordability, and assembly quality and completeness. ‘Cornetto’ is a new strategy in which we use programmable selective nanopore sequencing to focus LRS data production onto the unsolved regions of a nascent assembly. This improves assembly quality and streamlines the process, both for humans and non-human vertebrates. Cornetto enables us to generate highly complete diploid human genome assemblies using only nanopore LRS data, surpassing the quality of previous efforts at a fraction of the cost. Cornetto enables genome assembly from challenging sample types like human saliva. Finally, we obtain accurate assemblies for clinically-relevant repetitive loci at the extremes of the genome, demonstrating valid approaches for genetic diagnosis in facioscapulohumeral muscular dystrophy (FSHD) and *MUC1*-autosomal dominant tubulointerstitial kidney disease (*MUC1*-ADTKD).
