## Supplementary Data Tables for "Targeted sequencing and iterative assembly of near-complete genomes": Supplementary_Data1.xlsx

### Sheet: Table1 (hg002, HiFi-duplex)
Assembly name	Description	N contigs	Largest contig (Mbase)	N50 (Mbase)	N90 (Mbase)	Complete chroms (chromosome L90 = 1 and 2x telomeres detected in single contig)	Complete chroms	Complete single copy (%)	Duplicated (%)	Fragmented (%)	Missing (%)	QV (k = 21)	QV (k = 31)
hg002-Hifi-1	hg002 DNA; 1x HiFi SMRT cell; primary asm	496	157.4	54.9	6.3	.	0	0.9884	0.0089	0.001	0.0017	55.824	54.157		Contig analysis
hg002-Hifi-2	hg002 DNA; 2x HiFi SMRT cell; primary asm	285	145.3	72	21.4	chr18	1	0.9904	0.0077	0.0008	0.0011	59.458	57.505		Compleasm (BUSCO; primate lineage)
hg002-Hifi-3	hg002 DNA; 3x HiFi SMRT cell; primary asm	327	168.819	82.3695	18.287	chr18	1	0.9895	0.0076	0.0008	0.0021	59.377	57.97		Yak
hg002-NonCornetto-1	hg002 DNA; 1x HiFi SMRT cell + 3x ONT duplex FC (without cornetto); primary asm	195	184	84.9	17.2	chr9	1	0.988	0.0098	0.0008	0.0015	54.424	53.243
hg002-NonCornetto-2	hg002 DNA; 1x HiFi SMRT cell + 9x ONT duplex FC (without cornetto); primary asm	275	242	112.2	36	chr9, chr18	2	0.9857	0.0126	0.0009	0.0009	54.581	51.922		Final Cornetto assemblies described in manuscript
hg002-Cornetto-1.1	hg002 DNA; 1x HiFi SMRT cell + 1x ONT duplex FC (cornetto cycle 1); primary asm	250	138.6	70.8	14.2	.	0	0.9887	0.0087	0.0008	0.0018	55.928	54.356
hg002-Cornetto-1.2	hg002 DNA; 1x HiFi SMRT cell + 1x ONT duplex FC (cornetto cycle 2); primary asm	176	201.6	90.4	22	chr3, chr10,	2	0.9863	0.0115	0.0009	0.0013	55.43	54.018
hg002-Cornetto-1.3	hg002 DNA; 1x HiFi SMRT cell + 1x ONT duplex FC (cornetto cycle 3); primary asm	181	201.6	87.8	25.1	chr3, chr10,	2	0.9868	0.011	0.0009	0.0013	54.871	53.589
hg002-Cornetto-1.4	hg002 DNA; 1x HiFi SMRT cell + 2x ONT duplex FC (cornetto cycle 4); primary asm	141	224.8	133.5	31.8	chr3, chr9, chr10, chr12, chr13, chr18, chr19	7	0.9886	0.0092	0.0008	0.0014	54.725	53.505
hg002-Cornetto-1.5	hg002 DNA; 1x HiFi SMRT cell + 2x ONT duplex FC (cornetto cycle 5); primary asm	155	224.8	134.1	39.3	chr3, chr5, chr9, chr10, chr11, chr12, chr13, chr18, chr19	9	0.989	0.0091	0.0008	0.001	54.607	53.401
hg002-Cornetto-1.6	hg002 DNA; 1x HiFi SMRT cell + 2x ONT duplex FC (cornetto cycle 6); primary asm	143	224.8	135.1	40.6	chr3, chr5, chr7, chr9, chr10, chr11, chr12, chr13, chr18, chr19	10	0.9893	0.0089	0.0008	0.0009	54.573	53.396
hg002-Cornetto-1.7	hg002 DNA; 1x HiFi SMRT cell + 3x ONT duplex FC (cornetto cycle 7); primary asm	163	201.6	133.5	50.4	chr3, chr4, chr5, chr7, chr9, chr10, chr11, chr12, chr13, chr18, chr19	11	0.9877	0.0102	0.0008	0.0012	54.006	52.989
hg002-Cornetto-1.8	hg002 DNA; 1x HiFi SMRT cell + 3x ONT duplex FC (cornetto cycle 8); primary asm	183	201.6	133.4	50.4	chr3, chr4, chr5, chr7, chr9, chr10, chr11, chr12, chr13, chr16, chr17, chr18, chr19	13	0.9896	0.0086	0.0008	0.001	53.525	52.606
hg002-Cornetto-1.9 (final)	hg002 DNA; 1x HiFi SMRT cell + 3x ONT duplex FC (cornetto cycle 9); primary asm	130	252.1	134.1	50.4	chr1, chr3, chr4, chr5, chr7, chr8, chr9, chr10, chr11, chr12, chr13, chr16, chr17, chr18, chr19	15	0.9888	0.0089	0.0009	0.0015	54.802	53.518
hg002-Cornetto-2.1	hg002 DNA; 1x HiFi SMRT cell + 1x ONT duplex FC (cornetto cycle 1); primary asm	277	134.1	61.8	11.7	chr11	1	0.9887	0.0087	0.0011	0.0015	55.629	53.006
hg002-Cornetto-2.2	hg002 DNA; 1x HiFi SMRT cell + 1x ONT duplex FC (cornetto cycle 2); primary asm	242	133.7	71.2	17.4	chr11, chr12	2	0.987	0.011	0.0009	0.0012	54.93	52.616
hg002-Cornetto-2.3	hg002 DNA; 1x HiFi SMRT cell + 1x ONT duplex FC (cornetto cycle 3); primary asm	208	169.5	85.2	24.9	chr11, chr12, chr18	3	0.986	0.0122	0.0008	0.001	54.606	52.428
hg002-Cornetto-2.4	hg002 DNA; 1x HiFi SMRT cell + 2x ONT duplex FC (cornetto cycle 4); primary asm	155	201	100.5	24.9	chr3, chr9, chr11, chr12, chr18, chr22	6	0.9872	0.011	0.0008	0.0011	54.403	52.359
hg002-Cornetto-2.5	hg002 DNA; 1x HiFi SMRT cell + 2x ONT duplex FC (cornetto cycle 5); primary asm	171	227.3	111.6	24.9	chr3, chr4, chr8, chr9, chr11, chr12, chr18, chr20, chr22	9	0.9869	0.011	0.0009	0.0011	54.621	52.471
hg002-Cornetto-2.6	hg002 DNA; 1x HiFi SMRT cell + 2x ONT duplex FC (cornetto cycle 6); primary asm	174	201	111.4	32.2	chr3, chr4, chr8, chr9, chr10, chr11, chr12, chr18, chr20, chr22	10	0.9846	0.0136	0.0007	0.001	54.219	52.246
hg002-Cornetto-2.7	hg002 DNA; 1x HiFi SMRT cell + 3x ONT duplex FC (cornetto cycle 7); primary asm	160	231.6	111.8	34.8	chr3, chr4, chr8, chr9, chr10, chr11, chr12, chr18, chr20, chr22	10	0.9858	0.0125	0.0008	0.0009	55.184	52.755
hg002-Cornetto-2.8	hg002 DNA; 1x HiFi SMRT cell + 3x ONT duplex FC (cornetto cycle 8); primary asm	176	231.6	112	45.5	chr3, chr4, chr8, chr9, chr10, chr11, chr12, chr18, chr20, chr22	10	0.9838	0.0131	0.0008	0.0022	54.574	52.42
hg002-Cornetto-2.9 (final)	hg002 DNA; 1x HiFi SMRT cell + 3x ONT duplex FC (cornetto cycle 9); primary asm	160	231.6	111.7	46.4	chr3, chr4, chr8, chr9, chr10, chr11, chr12, chr16, chr18, chr20, chr22	11	0.9835	0.0134	0.0008	0.0022	52.975	51.437
