## Supplementary Data Tables for "Targeted sequencing and iterative assembly of near-complete genomes": Supplementary_Data2.xlsx

### Sheet: Table2 (hg002, ONT-sim primary)
Assembly name	Description	N contigs	Largest contig (Mbase)	N50 (Mbase)	N90 (Mbase)	Complete chroms (chromosome L90 = 1 and 2x telomeres detected in single contig)	Complete chroms	Complete single copy (%)	Duplicated (%)	Fragmented (%)	Missing (%)	QV (k = 21)	QV (k = 31)	Switch error (W)	Hamming error (H)
hg002-Base, primary	hg002 DNA; 1x ONT flow cell (LSK114, simplex reads, SUP); primary asm	115	201.2	98.6	40.9	8	chr3,chr5,chr6,chr9,chr16,chr17,chr20,chr22	0.9905	0.0079	0.0007	0.0009	55.5	46.4	.	.
hg002-NonCornetto-3, primary	hg002 DNA; 3x ONT flow cell (LSK114, simplex reads, SUP); primary asm	201	252.2	146.5	66.2	16	chr1,chr2,chr3,chr4,chr5,chr6,chr7,chr8,chr9,chr12,chr14,chr16,chr18,chr19,chr20,chr22	0.9901	0.0083	0.0007	0.0009	57.6	47.8	.	.
hg002-Cornetto-3.1, primary	hg002 DNA; 1x ONT FC (standard) + 1x ONT FC (cornetto; cycle 1; LSK114, simplex reads, SUP); primary asm	87	244	154.4	79.1	18	chr1,chr2,chr3,chr4,chr5,chr6,chr7,chr8,chr9,chr10,chr11,chr12,chr16,chr17,chr18,chr19,chr20,chrX	0.9901	0.0083	0.0007	0.0009	56.2	46.5	.	.
hg002-Cornetto-3.2, primary	hg002 DNA; 1x ONT FC (standard) + 1x ONT FC (cornetto; cycle 2; LSK114, simplex reads, SUP); primary asm	37	244	154.4	79.1	20	chr1,chr2,chr3,chr4,chr5,chr6,chr7,chr8,chr9,chr10,chr11,chr12,chr14,chr15,chr16,chr17,chr18,chr19,chr20,chrX	0.9913	0.007	0.0008	0.0009	57.1	46.5	.	.
hg002-Cornetto-3.3 (final), primary	hg002 DNA; 1x ONT FC (standard) + 1x ONT FC (cornetto; cycle 3; LSK114, simplex reads, SUP); primary asm	35	244	154.4	79.1	20	chr1,chr2,chr3,chr4,chr5,chr6,chr7,chr8,chr9,chr10,chr11,chr12,chr14,chr15,chr16,chr17,chr18,chr19,chr20,chrX	0.9913	0.007	0.0008	0.0009	55.4	46.4	.	.
