## Supplementary Data Tables for "Targeted sequencing and iterative assembly of near-complete genomes": Supplementary_Data3.xlsx

### Sheet: Table3 (hg002, ONT-sim diploid)
Assembly name	Assembly type	Description	# contigs	Largest contig	N50	N90	Aligned genome fraction (%)	# mismatches per 100 kbp	# indels per 100 kbp	NGA50	NGA90	auNGA	QV (k = 21)	QV (k = 31)	Switch error (W)	Hamming error (H)	hapN	Complete chroms (chromosome L90 = 1 and 2x telomeres detected in single contig)	Complete chroms	Complete single copy (%)	Duplicated (%)	Fragmented (%)	Missing (%)
hg002-Base	partially phased asm; contigs	hg002 DNA; 1x ONT flow cell (LSK114, simplex reads, SUP)	471	182.943	53.0063	9.95727	87.894	36.93	18	34.4513	4.79891	41.8568	55.492	46.327	0.012084	0.266783	hap1	2	chr17,chr20	0.9874	0.0073	0.0012	0.0041
																	hap2	1	chr5	0.9561	0.007	0.002	0.035
hg002-NonCornetto-3	partially phased asm; contigs	hg002 DNA; 3x ONT flow cell (LSK114, simplex reads, SUP)	361	252.221	110.066	41.8026	92.241	40.25	17.48	66.0864	13.5775	76.1143	57.16	47.72	0.009192	0.279889	hap1	10	chr2,chr3,chr4,chr5,chr6,chr8,chr12,chr18,chr19,chr20	0.9744	0.007	0.0009	0.0177
																	hap2	6	chr1,chr3,chr4,chr9,chr12,chr18	0.9753	0.0088	0.0009	0.015
hg002-Cornetto-4	partially phased asm; contigs	hg002 DNA; 1x ONT FC (standard) + 1x ONT FC (cornetto; cycle 3; LSK114, simplex reads, SUP)	153	244.335	139.505	59.716	97.175	39.9	19.01	73.934	21.0905	88.918	56.436	46.503	0.011703	0.292892	hap1	19	chr1,chr2,chr3,chr4,chr5,chr6,chr7,chr8,chr9,chr10,chr11,chr12,chr15,chr16,chr17,chr18,chr19,chr20,chr22	0.9601	0.0078	0.0009	0.0311
																	hap2	11	chr2,chr3,chr4,chr6,chr7,chr11,chr12,chr16,chr17,chr19,chrX	0.9903	0.0078	0.0008	0.001
hg002-Cornetto-4	partially phased asm; scaffolds	hg002 DNA; 1x ONT FC (standard) + 1x ONT FC (cornetto; cycle 3; LSK114, simplex reads, SUP)	138	244.335	147.024	66.8811	97.479	40.06	19.1	74.984	19.8994	89.3951	56.436	46.503	0.011704	0.295061	hap1	19	chr1,chr2,chr3,chr4,chr5,chr6,chr7,chr8,chr9,chr10,chr11,chr12,chr15,chr16,chr17,chr18,chr19,chr20,chr22	0.9601	0.0078	0.0009	0.0311
																	hap2	14	chr2,chr3,chr4,chr6,chr7,chr11,chr12,chr16,chr17,chr18,chr19,chr20,chr22,chrX	0.9903	0.0078	0.0008	0.001
hg002-Cornetto-4-HiC	fully phased asm; contigs	hg002 DNA; 1x ONT FC (standard) + 1x ONT FC (cornetto; cycle 3; LSK114, simplex reads, SUP) + HiC	198	242.107	133.59	41.9939	99.648	1.8	11.18	133.561	38.9956	123.743	56.035	46.495	0.010241	0.015773	hap1	12	chr2,chr3,chr4,chr6,chr7,chr8,chr10,chr11,chr12,chr16,chr18,chr19	0.9601	0.0078	0.0009	0.0311
																	hap2	11	chr2,chr3,chr4,chr6,chr7,chr11,chr12,chr17,chr19,chr20,chrX	0.9906	0.0073	0.0007	0.0015
hg002-Cornetto-4-HiC	fully phased asm; scaffolds	hg002 DNA; 1x ONT FC (standard) + 1x ONT FC (cornetto; cycle 3; LSK114, simplex reads, SUP) + HiC	113	257.436	150.118	78.9126	99.756	1.83	11.18	133.583	43.9512	129.544	56.035	46.495	0.010243	0.018725	hap1	17	chr2,chr3,chr4,chr5,chr6,chr7,chr8,chr10,chr11,chr12,chr13,chr16,chr17,chr18,chr19,chr20,chr21	0.9601	0.0078	0.0009	0.0311
																	hap2	15	chr2,chr3,chr4,chr5,chr6,chr7,chr11,chr12,chr16,chr17,chr18,chr19,chr20,chr21,chrX	0.9905	0.0073	0.0008	0.0015
T2TC-ONT	fully phased asm; contigs	Koren et al (Genome Research 2024); 50x duplex + 30x UL + PoreC	320	242.052	88.6923	36.783	98.301	0.62	12.21	84.7895	28.1705	90.2754	53.1	45.427	0.011934	0.007744	hap1	5	chr3,chr6,chr12,chr17,chr18	0.9807	0.0085	0.0008	0.01
																	hap2	8	chr2,chr4,chr7,chr8,chr11,chr16,chr19,chrY	0.9595	0.0083	0.001	0.0311
T2TC-ONT	fully phased asm; scaffolds	Koren et al (Genome Research 2024); 50x duplex + 30x UL + PoreC	275	251.971	146.673	62.3407	98.282	0.71	12.22	104.376	43.6689	112.725	53.1	45.427	0.01193	0.007744	hap1	13	chr1,chr3,chr4,chr5,chr6,chr7,chr8,chr10,chr11,chr12,chr16,chr17,chr18	0.9808	0.0083	0.0009	0.0099
																	hap2	13	chr1,chr2,chr3,chr4,chr5,chr6,chr7,chr8,chr11,chr16,chr19,chr20,chrY	0.9597	0.0083	0.0009	0.0311
