## Supplementary Data Tables for "Targeted sequencing and iterative assembly of near-complete genomes": Supplementary_Data4.xlsx

### Sheet: Table4 (SV detection)
Truvari metric (vs Q100 T2T-hg002)	hg002-Base	hg002-NonCornetto-3	hg002-Cornetto-4	T2TC-ONT (scaff)	T2TC-ONT (ctg)
TP-base	29670	31506	31647	29371	29336
TP-comp	29670	31506	31647	29371	29336
FP	3356	1717	1472	2355	2345
FN	3722	1886	1745	4021	4056
precision	0.898383	0.948319	0.955554	0.925771	0.925981
recall	0.888536	0.943519	0.947742	0.879582	0.878534
f1	0.893433	0.945913	0.951632	0.902085	0.901634
base cnt	33392	33392	33392	33392	33392
comp cnt	33026	33223	33119	31726	31681
TP-comp_TP-gt	27834	29952	29680	28129	28095
TP-comp_FP-gt	1836	1554	1967	1242	1241
TP-base_TP-gt	27834	29952	29680	28129	28095
TP-base_FP-gt	1836	1554	1967	1242	1241
gt_concordance	0.938119	0.950676	0.937846	0.957713	0.957697
