## Supplementary Data Tables for "Targeted sequencing and iterative assembly of near-complete genomes": Supplementary_Data5.xlsx

### Sheet: Table5 (Saliva assemblies)
Assembly name	Description	N contigs	Largest contig (Mbase)	N50 (Mbase)	N90 (Mbase)	Complete chroms (chromosome L90 = 1 with 2x telomeres detected in single contig)	Complete chroms	Complete single copy (%)	Duplicated (%)	Fragmented (%)	Missing (%)
saliva-A-Base-1, primary	saliva sample A; 1x HiFi SMRT cell	401	157.1	61.1	13.3	.	0	98.93	0.85	0.1	0.12		Contig analysis
saliva-A-NonCornetto-1, primary	saliva sample A; 1x HiFi SMRT cell + 2x ONT duplex (without Cornetto)	293	242.8	90.5	22.5	chr2,chr4,chr6,chr8,chr12,chr18	6	98.92	0.89	0.07	0.12		Compleasm (BUSCO; primate lineage)
saliva-A-Cornetto-1 (final), primary	saliva sample A; 1x HiFi SMRT cell + 2x ONT duplex (with Cornetto; 6 cycles)	321	242.4	133.9	52	chr2,chr3,chr5,chr6,chr7,chr8,chr9,chr10,chr11,chr12,chr14,chr19,chr20	13	98.96	0.88	0.08	0.09
saliva-B-Base-1, primary	saliva sample B; 1x HiFi SMRT cell	610	199.2	67.2	6.6	.	0	98.88	0.91	0.11	0.1		Final Cornetto assemblies described in manuscript
saliva-A-NonCornetto-1, primary	saliva sample B; 1x HiFi SMRT cell + 2x ONT duplex (without Cornetto)	459	161.6	57.3	16.5	chr7,chr12	2	98.68	1.13	0.08	0.11
saliva-B-Cornetto-1 (final), primary	saliva sample B; 1x HiFi SMRT cell + 2x ONT duplex (with Cornetto; 6 cycles)	346	242.3	134.5	48.5	chr4,chr5,chr6,chr7,chr11,chr12,chr17,chr18,chr19,chr21	10	98.34	1.32	0.09	0.25
saliva-A-Base-2, h1	saliva sample A; 1x ONT FC (standard; LSK114, simplex reads, SUP); haplotype 1	409	118.298	34.3465	4.3245	.	0	97.76	0.92	0.18	1.13
saliva-A-Base-2, h2	saliva sample A; 1x ONT FC (standard; LSK114, simplex reads, SUP); haplotype 2	326	186.673	37.2188	1.79569	.	0	95.01	1	0.28	3.7
saliva-A-Cornetto-2 (final), h1	saliva sample A; 1x ONT FC (standard) + 1x ONT FC (cornetto; 4x cycles; LSK114, simplex reads, SUP); haplotype 1	66	200.37	133.925	35.4005	chr3,chr4,chr5,chr6,chr8,chr9,chr10,chr11,chr12,chr15,chr16,chr17,chr18,chr19,chr20	15	96.09	0.7	0.1	3.11
saliva-A-Cornetto-2 (final), h2	saliva sample A; 1x ONT FC (standard) + 1x ONT FC (cornetto; 4x cycles; LSK114, simplex reads, SUP); haplotype 2	71	249.237	154.526	57.6016	chr1,chr2,chr3,chr4,chr5,chr7,chr10,chr11,chr14,chr18,chr20,chrX	12	98.93	0.7	0.09	0.28
saliva-B-Base-2, h1	saliva sample B; 1x ONT FC (standard; LSK114, simplex reads, SUP); haplotype 1	697	131.316	22.167	2.36298	.	0	97.05	0.83	0.28	1.84
saliva-B-Base-2, h2	saliva sample B; 1x ONT FC (standard; LSK114, simplex reads, SUP); haplotype 2	740	80.6994	12.9197	1.33228	.	0	97.34	1.09	0.28	1.29
saliva-B-Cornetto-2 (final), h1	saliva sample B; 1x ONT FC (standard) + 1x ONT FC (cornetto; 4x cycles; LSK114, simplex reads, SUP); haplotype 1	195	248.105	154.252	56.5964	chr1,chr2,chr4,chr5,chr6,chr7,chr8,chr11,chr12,chr13,chr16,chr18,chr19,chr20,chrX	15	98.88	0.81	0.08	0.24
saliva-B-Cornetto-2 (final), h2	saliva sample B; 1x ONT FC (standard) + 1x ONT FC (cornetto; 4x cycles; LSK114, simplex reads, SUP); haplotype 2	113	241.647	107.535	45.0371	chr2,chr4,chr5,chr6,chr7,chr8,chr11,chr12,chr16,chr19,chr20	11	99.05	0.71	0.08	0.16
