## Supplementary Data Tables for "Targeted sequencing and iterative assembly of near-complete genomes": Supplementary_Data6.xlsx

### Sheet: Table6 (Non-human assemblies)
Assembly name	Description	N contigs	Largest contig (Mbase)	N50 (Mbase)	N90 (Mbase)	Complete chroms	Complete single copy (%)	Duplicated (%)	Fragmented (%)	Missing (%)
Petrel-Base, primary	Petrel DNA; 1x HiFi SMRT cell; primary asm	411	63.3	21	5.5	6	98.42	1.3	0.06	0.23		Contig analysis
Petrel-Cornetto, primary	Petrel DNA; 1x HiFi SMRT cell + 2x ONT duplex FC (7x cycles); primary asm	71	223	81	14.4	27	98.87	1	0.08	0.06		Compleasm (BUSCO; relevant lineages)
Cichlid-Base, primary	Cichlid DNA; 1x HiFi SMRT cell; primary asm	142	60	35.8	8.3	1	99.56	0.41	0.03	0
Cichlid-Cornetto, primary	Cichlid DNA; 1x HiFi SMRT cell + 2x ONT duplex FC (6x cycles); primary asm	75	65.2	39.8	31.8	13	99.53	0.44	0.03	0
Turtle-Base, h1	Turtle DNA; 1x ONT FC (standard; LSK114, simplex reads, SUP basecalling); haplotype 1	323	246.717	110.162	16.2998	5	98.53	0.23	0.09	1.15
Turtle-Base, h2	Turtle DNA; 1x ONT FC (standard; LSK114, simplex reads, SUP basecalling); haplotype 2	196	157.954	69.5573	17.2295	4	99.04	0.24	0.13	0.58
Turtle-Cornetto, h1	Turtle DNA; 1x ONT FC (standard) + 1x ONT FC (cornetto; 3x cycles; LSK114, simplex reads, SUP basecalling); haplotype 1	141	314.612	124.575	24.6931	10	99.83	0.15	0.02	0
Turtle-Cornetto, h2	Turtle DNA; 1x ONT FC (standard) + 1x ONT FC (cornetto; 3x cycles; LSK114, simplex reads, SUP basecalling); haplotype 2	83	313.724	124.53	28.2907	10	99.55	0.13	0.08	0.24
Parrot-Base, h1	Parrot DNA; 2x ONT FC (standard; LSK114, simplex reads, SUP basecalling); haplotype 1	2469	64.5864	6.67761	0.194005	1	92.02	0.45	0.36	7.18
Parrot-Base, h2	Parrot DNA; 2x ONT FC (standard; LSK114, simplex reads, SUP basecalling); haplotype 2	1527	86.5725	6.5605	0.117861	2	92.13	0.43	0.45	6.99
Parrot-Cornetto, h1	Parrot DNA; 2x ONT FC (standard) + 1x ONT FC (cornetto; 4x cycles; LSK114, simplex reads, SUP basecalling); haplotype 1	2321	133.625	37.5917	1.97788	2	96.99	0.3	0.15	2.56
Parrot-Cornetto, h2	Parrot DNA; 2x ONT FC (standard) + 1x ONT FC (cornetto; 4x cycles; LSK114, simplex reads, SUP basecalling); haplotype 2	1406	91.4316	22.7876	1.86852	4	96.37	0.49	0.23	2.92
