## Supplementary Data Tables for "Targeted sequencing and iterative assembly of near-complete genomes": Supplementary_Data7.xlsx

### Sheet: Table7 (Compute resources)
	hg002-NonCornetto-3	hg002-Cornetto-4.1	hg002-Cornetto-4.2	hg002-Cornetto-4.3	Summed / max usage for hg002-Cornetto-4
CPU threads	48	48	48	48	48 (max)
Max RAM usage (GB)	410	189	187	201	201 (max)
FASTQ file size (GB)	485	239	249	254	254 (max)
Execution time (hours)	30.97	7.18	7.92	9.15	24.25 (summed)
HPC service units	4462	692	761	1320	2773 (summed)
